# Integrative Proteome-Wide Structural Analysis and High-Throughput Docking Identify Broad-Spectrum Antiviral Scaffolds Against Zika, Yellow Fever, West Nile, Saint Louis Encephalitis, and Usutu Viruses

**DOI:** 10.1101/2025.08.04.668588

**Authors:** Anderson Pereira Soares, André Benrdt Penteado, Juan Phillippe Teixeira, Igor Nicodemo de Oliveira, Rodrigo Bentes Kato, Paolo Marinho de Andrade Zanotto, Miklos Maximiliano Bajay, Caio Cesar de Melo Freire, Daniel Ferreira de Lima Neto

**Affiliations:** Laboratory of Molecular Evolution and Bioinformatics, Center for Biological Sciences, Department of Microbiology, University of São Paulo, São Paulo, Brazil; Laboratory of Integration of Experimental and Computational Techniques, School of Pharmaceutical Sciences, University of São Paulo, São Paulo, Brazil; Southern Region Higher Education Center, Santa Catarina State University, Laguna, Brazil; BIOMOLPEP, São Paulo State University (UNESP), Institute of Biosciences, São Vicente, Brazil; Laboratory of Molecular and Computational Biology of Fungi, Department of Biochemistry and Immunology, Federal University of Minas Gerais, Belo Horizonte, Brazil; Evolutionary Bioinformatics Laboratory, Center for Biological and Health Sciences, Department of Genetics and Evolution, Federal University of Sao Carlos, Brazil; Laboratory of Immunobiology of Infectious Diseases, Department of Microbiology, Immunology, and Parasitology, Federal University of Santa Catarina, Brazil; Ministry of Health, Brasília, Federal District, Brazil

**Keywords:** Dengue virus inhibitors, Natural compounds, SMILES representation, Lipinski’s Rule of Five, ADME/Tox predictions, Drug–drug interactions, In silico screening, Homology modeling, Binding pocket prediction, Molecular docking, NS3 protease, NS5 polymerase, Complete viral proteome

## Abstract

Integrative proteome-wide virtual screening offers a powerful route to discover broad-spectrum antivirals against emerging flaviviruses, for which no approved therapeutics currently exist. Here, we address this gap by constructing homology models of all structural and nonstructural proteins from Zika, Yellow Fever, West Nile, Saint Louis Encephalitis, and Usutu viruses. We applied a standardized pipeline—combining sequence and structure based pocket prediction (Concavity), electrostatic profiling (APBS), and pharmacokinetic filtering (Lipinski’s rules, ADMET)—to generate high-confidence binding sites. A focused library of 160 natural product scaffolds and repurposed antivirals was then docked exhaustively (2,000 runs per pocket) using AutoDock4/Vina, followed by clustering and ranking by binding energy. Comparative analyses (RMSD, PCA, RMSF) confirmed conserved core folds alongside virus-specific surface signatures, guiding grid definition. Of the 45 top-ranked scaffolds, several flavonoids exhibited dual-site binding to the NS5 polymerase and E glycoprotein across ≥4 viruses, while ribavirin and sofosbuvir engaged conserved catalytic motifs in NS3/NS5, highlighting opportunities for combination strategies. Lead compounds such as myricetin (Kd ≈ 1.9 µM), temoporfin (Kd ≈ 1.2 nM), and aurintricarboxylic acid (Kd ≈ 1.9 µM) demonstrated favorable multitarget profiles. This integrative framework prioritizes robust candidates for experimental validation and optimization of panflaviviral therapeutics.
