## Supplementary material for "Integrative Proteome-Wide Structural Analysis and High-Throughput Docking Identify Broad-Spectrum Antiviral Scaffolds Against Zika, Yellow Fever, West Nile, Saint Louis Encephalitis, and Usutu Viruses": C_smiles.csv

CC[C@H](C)[C@@H]1[C@H](CC[C@@]2(O1)C[C@@H]3C[C@H](O2)C/C=C(/[C@H]([C@H](/C=C/C=C/4\CO[C@H]5[C@@]4([C@@H](C=C([C@H]5O)C)C(=O)O3)O)C)O[C@H]6C[C@@H]([C@H]([C@@H](O6)C)O[C@H]7C[C@@H]([C@H]([C@@H](O7)C)O)OC)OC)\C)C
COC1=C(C=CC(=C1)C2C(OC3=C(O2)C=C(C=C3)C4C(C(=O)C5=C(C=C(C=C5O4)O)O)O)CO)O
CC[C@H]1CN2CCC3=CC(=C(C=C3[C@@H]2C[C@@H]1C[C@@H]4C5=CC(=C(C=C5CCN4)OC)OC)OC)OC
C[C@]1(CCC[C@@]2([C@@H]1CCC(=C)[C@H]2CCC3=CCOC3=O)C)CO[C@H]4[C@@H]([C@H]([C@@H]([C@H](O4)CO)O)O)O
CCOC(=O)C1=C(N(C2=CC(=C(C(=C21)CN(C)C)O)Br)C)CSC3=CC=CC=C3
C1[C@H](OC2=CC(=CC(=C2C1=O)O)O)C3=CC=CC=C3
COc1cc(ccc1c1cnco1)NC(=O)Nc1cccc(c1)CNC(=O)O[C@@H]1COCC1
CC(=CC[C@@]12C3=C(C=C(C=C3)O)O[C@@]1(C(=O)C4=C(O2)C=C5C(=C4O)C=CC(O5)(C)C)O)C
CC(C)(C)NCC1=C(C=C(C=C1)NC2=C3C=CC(=CC3=NC=C2)Cl)O.Cl.Cl
C1=CC(=C(C=C1C(=C2C=CC(=O)C(=C2)C(=O)O)C3=CC(=C(C=C3)O)C(=O)O)C(=O)O)O
C[C@@H](C(=O)OC(C)C)N[P@](=O)(OC[C@@H]1[C@H]([C@@]([C@@H](O1)N2C=CC(=O)NC2=O)(C)F)O)OC3=CC=CC=C3
[H]C([H])(N1CCN(CC1)C1=C(CN)C=CC(=C1)N(C)CCN(C)C)C1=C(Cl)C=CC=C1
CC12CCC(=O)C=C1CC(C3C24C(O4)CC5(C3CCC56CCC(=O)O6)C)C(=O)OC
CC[C@H](C)C(=O)O[C@H]1C[C@H](C=C2[C@H]1[C@H]([C@H](C=C2)C)CC[C@@H]3C[C@H](CC(=O)O3)O)C
CC[C@H](C)C(=O)O[C@H]1C[C@H](C=C2[C@H]1[C@H]([C@H](C=C2)C)CC[C@@H]3C[C@H](CC(=O)O3)O)C
CC[C@@H](C(=O)O[C@H]1C[C@@H](C)C=C2[C@H]1[C@@H](CC[C@@H]1C[C@@H](O)CC(=O)O1)[C@H](C=C2)C)C
CC(C)C(=O)OC[C@@H]1[C@H]([C@@]([C@@H](O1)N2C=CC(=NC2=O)N)(C)F)OC(=O)C(C)C
CN1CCC2=CC(C3C(C21)C4=CC5=C(C=C4C(=O)O3)OCO5)O.Br
CC[C@@H](C(=O)O[C@H]1CCC=C2[C@H]1[C@@H](CC[C@@H]1C[C@@H](O)CC(=O)O1)[C@H](C=C2)C)C
B([C@H](CC(C)C)NC(=O)[C@H](CC1=CC=CC=C1)NC(=O)C2=NC=CN=C2)(O)O
C1CCNC(C1)C(C2=CC(=NC3=C2C=CC=C3C(F)(F)F)C(F)(F)F)O
OC(c1cc(nc2c1cccc2C(F)(F)F)C(F)(F)F)C1CCCCN1
C1CCN[C@H](C1)[C@H](C2=CC(=NC3=C2C=CC=C3C(F)(F)F)C(F)(F)F)O
O=C1C=C[C@]2([C@H](N1)CC[C@@H]1[C@@H]2CC[C@]2([C@H]1CC[C@@H]2C(=O)NC(C)(C)C)C)C
COC1=CC(=CC(=C1O[C@H]2[C@@H]([C@H]([C@@H]([C@H](O2)CO)O)O)O)OC)/C=C/CO
CC(=O)Nc1ccc(cc1)NC(=S)NC(=O)c1ccc(cc1)C(C)(C)C
CN(CC1=CN=C2C(=N1)C(=NC(=N2)N)N)C3=CC=C(C=C3)C(=O)N[C@@H](CCC(=O)O)C(=O)O
CC1=CC(=CC(=C1NC2=NC(=NC=C2)NC3=CC=C(C=C3)C#N)C)C=CC#N
CC(C)C1=NN(C=C1C1CCCCC1)C1=NC(=NC(N)=N1)C1=CC=CC=N1
CC1=CC=C(NC2=NC(=CC(=C2)C2=NC=CC=C2)N2CCCC(O)C2)C=C1
C[C@]12C[C@@H]([C@H]3[C@H]([C@@H]1CC[C@@]2(C(=O)CO)O)CCC4=CC(=O)C=C[C@]34C)O
CCN(CC)CC1=C(C=CC(=C1)NC2=C3C=CC(=CC3=NC=C2)Cl)O
CC12CCC(C(C1CCC(=C)C2CC=C3C(COC3=O)O)(C)CO)O
COC1=C(C2=C[N+]3=C(C=C2C=C1)C4=CC5=C(C=C4CC3)OCO5)OC
C1=CC(=C(C=C1[N+](=O)[O-])Cl)NC(=O)C2=C(C=CC(=C2)Cl)O
C1=CC(=C(C=C1[N+](=O)[O-])Cl)NC(=O)C2=C(C=CC(=C2)Cl)O
C1CC2=NC1=C(C3=CC=C(N3)C(=C4C=CC(=N4)C(=C5C=CC(=C2C6=CC(=CC=C6)O)N5)C7=CC(=CC=C7)O)C8=CC(=CC=C8)O)C9=CC(=CC=C9)O
Oc1ccc(cc1)C(C(N1CCC(CC1)Cc1ccccc1)C)O
[B-](F)(F)(F)F.CN(C)C(=[N+](C)C)ON1C2=CC=CC=C2N=N1
CC1=C2COC(=O)C2=C(C(=C1OC)C/C=C(\C)/CCC(=O)O)O
C1=C(N=C(C(=O)N1)C(=O)N)F
CC1=C2COC(=O)C2=C(C(=C1OC)C/C=C(\C)/CCC(=O)O)O
CCN(CC)CCCC(C)NC1=C2C=CC(=CC2=NC=C1)Cl
CCN(CC)CCCC(C)NC1=C2C=CC(=CC2=NC=C1)Cl
C1=CC(=C(C=C1C2=CC(=O)C3=C(C=C(C=C3O2)O)O)O)O
COC1=C[C@]23CCCN2CCC4=CC5=C(C=C4[C@@H]3[C@@H]1O)OCO5
CC(C)c4cc3CC[C@@]12/N=C(N)\[C@]1(C)CCC[C@]2(C)c3cc4O
CC(C)C(=O)OC[C@@H]1[C@H]([C@@]([C@@H](O1)N2C=CC(=NC2=O)N)(C)F)OC(=O)C(C)C
C1=CC(=C(C=C1[N+](=O)[O-])Cl)NC(=O)C2=C(C=CC(=C2)Cl)O
CC(=O)OC1=CC=CC=C1C(=O)NC2=NC=C(S2)[N+](=O)[O-]
C1=CC(=C(C=C1C2=C(C(=O)C3=C(C=C(C=C3O2)O)O)O)O)O
C1=C(C=C(C(=C1O)O)O)C2=C(C(=O)C3=C(C=C(C=C3O2)O)O)O
C1=C2C3=C(C(=C1O)O)OC(=O)C4=CC(=C(C(=C43)OC2=O)O)O
CC1=C2COC(=O)C2=C(C(=C1OC)C/C=C(\C)/CCC(=O)O)O
C1CC(CCC1C2=CC=C(C=C2)Cl)C3=C(C4=CC=CC=C4C(=O)C3=O)O
O=C1N(C[C@@H]2c3c1cccc3CCC2)[C@@H]1CN2CCC1CC2
CCCc1nccc(c1)c1scc(n1)c1ccc(cc1)C
CCCc1nccc(c1)c1scc(n1)c1ccc(cc1)C
C#C[C@]1([C@@H]([C@H](O[C@H]1N2C=CC3=C(N=CN=C32)N)CO)O)O
C1[C@H]([C@H](OC2=CC(=CC(=C21)O)O)C3=CC(=C(C=C3)O)O)O
C#C[C@]1([C@@H]([C@H](O[C@H]1N2C=CC3=C(N=CN=C32)N)CO)O)O
CC(C)C(=O)OC[C@@]1([C@H]([C@H]([C@@H](O1)N2C=CC(=NC2=O)N)OC(=O)C(C)C)OC(=O)C(C)C)N=[N+]=[N-]
C1=CC(=C(C=C1C2=C(C(=O)C3=C(C=C(C=C3O2)O)O)O)O)O
C1=CC(=C(C=C1C2=CC(=O)C3=C(C=C(C=C3O2)O)O)O)O
C[C@@H]1CC[C@H]2[C@H](C(=O)O[C@H]3[C@@]24[C@H]1CC[C@](O3)(OO4)C)C
C[C@]1([C@@H]([C@H](O[C@H]1N2C=NC3=C(N=CN=C32)N)CO)O)O
CN(CCCN1c2ccccc2CCc2c1cccc2)C
O[C@@H]1C[C@@H]2[C@@H](C1)/C=C/CCC[C@@H](OC(=O)/C=C/[C@H]2O)C
C[C@]1([C@@H]([C@H](O[C@H]1N2C=CC3=C(N=CN=C32)N)CO)O)O
C[C@]1([C@@ H]([C@H](O[C@H]1N2C=CC3=C(N=CN=C32)N)CO)O)O
Cn1cnc(c1Sc1ncnc2c1[nH]cn2)[N+](=O)[O-]
O=c1c2ccccc2[se]n1c1ccccc1
C1C(OC2=CC(=CC(=C2C1=O)O)O)C3=CC=C(C=C3)O
C1=CC=C(C=C1)C2=CC(=O)C3=C(O2)C=C(C(=C3O)O)O
CC1=C(C=NO1)C(=O)NC2=CC=C(C=C2)C(F)(F)F
CC(=C(C#N)C(=O)NC1=CC=C(C=C1)C(F)(F)F)O
C1=CN(C(=O)N=C1N)[C@H]2C([C@@H]([C@H](O2)CO)O)(F)F
CC1=C(C2=C(C=CC(=C2)F)N=C1C3=CC=C(C=C3)C4=CC=CC=C4F)C(=O)O
C1=CN(C(=O)N=C1N)[C@H]2C([C@@H]([C@H](O2)CO)O)(F)F
CCCC(=O)O[C@H]1CN2CC[C@@H]([C@@H]2[C@H]([C@@H]1O)O)O
OC1=CC2=C(C(=O)CC(O2)C2=CC=CC=C2)C(O)=C1
C1=C(C=C(C(=C1O)O)O)C2=[O+]C3=CC(=CC(=C3C=C2O)O)O.[Cl-]
CCc1nc(N)nc(c1c1ccc(cc1)Cl)N
C1=C(C(=O)NC(=O)N1)F
C1=NC(=NN1[C@H]2[C@@H]([C@@H]([C@H](O2)CO)O)O)C(=O)N
C1CC2=NC1=C(C3=CC=C(N3)C(=C4C=CC(=N4)C(=C5C=CC(=C2C6=CC(=CC=C6)O)N5)C7=CC(=CC=C7)O)C8=CC(=CC=C8)O)C9=CC(=CC=C9)O
C[C@]12N[C@@H](c3c2cccc3)Cc2c1cccc2
C1=CC=C2C(=C1)C3=C4N2C(=O)C=CC4=NC=C3
CCCCN1CC(C(C(C1CO)O)O)O
C12=NNN=C1N=C(C(=N2)Cl)Cl
C1=CC=C2C(=C1)C(=O)OC23C4=CC(=C(C(=C4OC5=C(C(=C(C=C35)I)O)I)I)O)I
C1CN2CC(C(C(C2C1O)O)O)O
CC12CC3CC(C1)(C)CC(C2)(C3)N
COC1=C(C=CC(=C1)NC(=O)NC2=CC=CC(=C2)CNC(=O)O[C@H]3CCOC3)C4=CN=CO4
C1=C(C(=O)NC(=O)N1)F
C1=CN(C(=O)N=C1N)[C@H]2C([C@@H]([C@H](O2)CO)O)(F)F
CN(C(=N)N=C(N)N)C
